# Single-cell Transcriptome and Accessible Chromatin Dynamics During Endocrine Pancreas Development

**DOI:** 10.1101/2022.01.28.478217

**Authors:** Eliza Duvall, Cecil M. Benitez, Krissie Tellez, Martin Enge, Philip T. Pauerstein, Lingyu Li, Songjoon Baek, Stephen R. Quake, Jason P. Smith, Nathan C. Sheffield, Seung K. Kim, H. Efsun Arda

## Abstract

Delineating gene regulatory networks that orchestrate cell-type specification is an ongoing challenge for developmental biology studies. Single-cell analyses offer opportunities to address these challenges and accelerate discovery of rare cell lineage relationships and mechanisms underlying hierarchical lineage decisions. Here, we describe the molecular analysis of pancreatic endocrine cell differentiation using single-cell gene expression, chromatin accessibility assays coupled to genetic labeling and cell sorting. We uncover transcription factor networks that delineate *β*-, *α*- and *δ*-cell lineages. Through genomic footprint analysis we identify transcription factor-regulatory DNA interactions governing pancreatic cell development at unprecedented resolution. Our analysis suggests that the transcription factor Neurog3 may act as a pioneer transcription factor to specify the pancreatic endocrine lineage. These findings could improve protocols to generate replacement endocrine cells from renewable sources, like stem cells, for diabetes therapy.
