## Supplementary Table 3 for "Single-cell Transcriptome and Accessible Chromatin Dynamics During Endocrine Pancreas Development"

### Sheet: Cluster1
Category	Term	Count	X.	PValue	Genes	List.Total	Pop.Hits	Pop.Total	Fold.Enrichment	Bonferroni	Benjamini	FDR (%)
GOTERM_BP_DIRECT	GO:0007049~cell cycle	69	0.0805078	7.89e-23	KIF23, PRC1, AURKA, PTTG1, AURKB, CDT1, CCNE1, NDE1, CDC45, CDCA8, MCM7, INCENP, CCNA2, CDCA3, CDC6, CDK1, LIG1, RBL1, TPX2, MCM2, MCM3, HMGA2, UBE2C, MCM4, ECT2, MCM5, RAD50, WEE1, CDK2, MCM6, RBBP8, CCND1, UHRF1, MAD2L1, TIMELESS, RIF1, RBM38, MELK, NEK6, HAUS3, TIPIN, CHEK1, SPC24, NCAPH, VRK1, NCAPG2, FBXO5, NSUN2, HELLS, TFDP1, TERF1, MKI67, NASP, GMNN, CINP, CENPE, BIRC5, CDC20, PMF1, SMC2,…	505	614	18082	4.02379	2.12e-19	2.12e-19	1.4e-19
GOTERM_BP_DIRECT	GO:0051301~cell division	51	0.0595058	1.76e-20	KIF23, PRC1, AURKA, AURKB, PTTG1, CCNE1, NDE1, CDCA8, CDC45, INCENP, CCNA2, CDCA3, CDK1, CDC6, LIG1, TPX2, HMGA2, UBE2C, ECT2, WEE1, CDK2, MCM5, RBBP8, CCND1, MAD2L1, TIMELESS, NEK6, HAUS3, TIPIN, SPC24, VRK1, NCAPH, NCAPG2, FBXO5, NSUN2, HELLS, TERF1, CINP, BIRC5, CDC20, CENPE, PMF1, SMC2, REEP4, SMC4, CCNB1, CCNB2, PLK1, CKS2, KIF20B, CENPW	505	374	18082	4.88263	4.74e-17	2.37e-17	3.14e-17
GOTERM_BP_DIRECT	GO:0006260~DNA replication	30	0.0350034	3.75e-19	POLA1, CDT1, PRIM1, RPA2, CDC45, MCM7, POLE2, FEN1, GINS1, GINS2, CDC6, DTL, LIG1, NASP, CINP, MCM2, MCM3, MCM4, 2810417H13RIK, MCM5, MCM6, RFC5, RFC3, RFC4, RFC2, RRM2, RRM1, PCNA, CHAF1B, NFIB	505	123	18082	8.73316	1.01e-15	3.36e-16	6.66e-16
GOTERM_BP_DIRECT	GO:0007067~mitotic nuclear division	42	0.0490047	1.34e-18	KIF23, HAUS3, TIPIN, AURKA, AURKB, PTTG1, SPC24, NDE1, NCAPH, VRK1, CDCA8, NCAPG2, INCENP, FBXO5, NSUN2, CCNA2, HELLS, TERF1, CDCA3, CDC6, CDK1, TPX2, CENPE, BIRC5, CDC20, PMF1, HMGA2, UBE2C, SMC2, REEP4, WEE1, CDK2, SMC4, RBBP8, CCNB1, CCNB2, MAD2L1, TIMELESS, PLK1, KIF20B, CENPW, NEK6	505	277	18082	5.42906	3.61e-15	9.01e-16	2.39e-15
GOTERM_BP_DIRECT	GO:0006270~DNA replication initiation	11	0.0128346	3.58e-10	CCNE1, CDC6, CDC45, MCM7, POLA1, TOPBP1, MCM2, MCM3, MCM4, MCM5, MCM6	505	24	18082	16.4111	9.62e-07	1.92e-07	6.36e-07
GOTERM_BP_DIRECT	GO:0006974~cellular response to DNA damage stimulus	35	0.0408373	2.86e-08	UNG, TIPIN, CHEK1, PTTG1, RPA2, CASP3, MCM7, INTS7, AATF, MYC, TOP2A, FEN1, EXO1, SGK1, MMS22L, DTL, USP1, LIG1, CINP, TOPBP1, ATAD5, 2810417H13RIK, RAD50, CDK2, RBBP8, RAD51, UHRF1, CCND1, RIF1, TIMELESS, PCNA, UCHL5, RUVBL2, PARP1, CHAF1B	505	420	18082	2.98383	7.69e-05	1.28e-05	5.08e-05
GOTERM_BP_DIRECT	GO:0030261~chromosome condensation	8	0.00933424	1.15e-07	CDK1, NCAPH, NCAPG2, NCAPH2, HMGA2, SMC2, TOP2A, SMC4	505	16	18082	17.903	0.000310107	4.43e-05	0.000205162
GOTERM_BP_DIRECT	GO:0006281~DNA repair	26	0.0303363	3.41e-06	KIF22, UNG, CHEK1, PTTG1, RPA2, HINFP, FEN1, EXO1, NUDT1, MMS22L, LIG1, USP1, CINP, TOPBP1, 2810417H13RIK, RAD50, CDK2, RBBP8, RAD51, UHRF1, TDP1, UCHL5, PCNA, RUVBL2, PARP1, CHAF1B	505	318	18082	2.92753	0.00911826	0.00114435	0.00605904
GOTERM_BP_DIRECT	GO:0006268~DNA unwinding involved in DNA replication	6	0.00700068	3.7e-06	MCM7, MCM2, MCM4, TOP2A, RAD51, MCM6	505	10	18082	21.4836	0.00990557	0.00110549	0.0065848
GOTERM_BP_DIRECT	GO:0051276~chromosome organization	9	0.010501	8.07e-06	RLF, CDCA8, CENPW, PTTG1, NCAPH2, MYC, SMC2, RAD50, SMC4	505	38	18082	8.48035	0.0214619	0.00216721	0.0143502
GOTERM_BP_DIRECT	GO:0097421~liver regeneration	8	0.00933424	1.15e-05	TYMS, CCND1, PRMT5, EZH2, VTN, AURKA, MYC, REG1	505	29	18082	9.8775	0.0304127	0.00280376	0.0204276
GOTERM_BP_DIRECT	GO:0008283~cell proliferation	20	0.0233356	1.37e-05	PDK1, CDK1, MKI67, NASP, RHBDF1, POLA1, IGF1, AURKB, HMGA2, TACC3, ZFP36L1, UHRF1, MCM7, DKC1, BOK, CKS2, WDR12, MYC, MELK, GNL3	505	220	18082	3.25509	0.0361624	0.00306467	0.024361
GOTERM_BP_DIRECT	GO:0007586~digestion	8	0.00933424	2.85e-05	CCKAR, CLPS, CTRB1, PRSS2, TRY10, PRSS3, PRSS1, TRY5	505	33	18082	8.68023	0.0738822	0.00588675	0.0507584
GOTERM_BP_DIRECT	GO:0006508~proteolysis	35	0.0408373	4.22e-05	PRSS1, ANPEP, PRSS8, CASP3, ECE2, PRSS2, CTRC, CASP8, PRSS3, CPA2, CPA1, CFI, CYM, CELA3B, HPN, CLCA1, CTRB1, USP1, RHBDF1, TRY10, TRY5, TINAGL1, CELA1, TMPRSS4, ADAMTS9, SENP1, UCHL5, NLN, CTSC, ADAMTS1, CELA2A, USP25, PRSS23, CTSH, HABP2	505	582	18082	2.15328	0.10723	0.00806913	0.0750011
GOTERM_BP_DIRECT	GO:0007346~regulation of mitotic cell cycle	8	0.00933424	6.25e-05	PLK1, CKS2, FBXO5, BIRC5, SAE1, AATF, MYC, RAD50	505	37	18082	7.74182	0.154624	0.0111358	0.11105
GOTERM_BP_DIRECT	GO:0030071~regulation of mitotic metaphase/anaphase transition	5	0.0058339	6.72e-05	CDC6, PLK1, CENPE, UBE2C, NEK6	505	9	18082	19.8922	0.16539	0.0112358	0.119518
GOTERM_BP_DIRECT	GO:0007059~chromosome segregation	11	0.0128346	0.000183279	NDE1, INCENP, CENPF, CENPW, BIRC5, CENPE, CTCF, PMF1, PTTG1, TOP2A, NEK6	505	89	18082	4.42545	0.389136	0.0285768	0.325501
GOTERM_BP_DIRECT	GO:0000082~G1/S transition of mitotic cell cycle	9	0.010501	0.000310634	CCNE1, CCND1, PLK2, HINFP, TCF19, RHOU, CDK2, RBBP8, NFATC1	505	62	18082	5.19764	0.56631	0.0453519	0.551093
GOTERM_BP_DIRECT	GO:0018105~peptidyl-serine phosphorylation	13	0.0151681	0.000349111	PDK1, CDK1, SGK1, VRK1, VRK2, PLK2, PLK1, STK39, PBK, NEK6, GAS6, CDK2, PRKD3	505	133	18082	3.49983	0.608951	0.0482158	0.619155
GOTERM_BP_DIRECT	GO:0006563~L-serine metabolic process	4	0.00466712	0.000404333	SHMT1, SHMT2, PHGDH, CBS	505	6	18082	23.8706	0.662932	0.0529217	0.71676
GOTERM_BP_DIRECT	GO:0048146~positive regulation of fibroblast proliferation	9	0.010501	0.000431143	CCNB1, CDC6, PDGFA, TGIF1, IGF1, MYC, CCNA2, GAS6, ANXA2	505	65	18082	4.95775	0.686386	0.0537219	0.764115
GOTERM_BP_DIRECT	GO:0000910~cytokinesis	7	0.00816746	0.000507546	KIF23, PRC1, PLK1, INCENP, BIRC5, ECT2, KIF20A	505	37	18082	6.7741	0.744654	0.0601657	0.898948
GOTERM_BP_DIRECT	GO:0016310~phosphorylation	33	0.0385037	0.000516089	FGFR2, SEPHS2, BCKDK, ALDH18A1, CDK18, STK17B, DCK, AURKA, CHEK1, AURKB, TK1, GALK1, VRK1, VRK2, STK39, PDK1, CDK1, SGK1, MAP2K3, PBK, WEE1, CDK2, NME4, PLK4, PLK2, PLK1, FYN, ADK, PIP4K2A, MELK, PRPS2, NEK6, PRKD3	505	612	18082	1.93071	0.750457	0.058568	0.914014
GOTERM_BP_DIRECT	GO:0008652~cellular amino acid biosynthetic process	6	0.00700068	0.000552043	CTH, ALDH18A1, PHGDH, ASNS, PSAT1, CBS	505	25	18082	8.59343	0.773464	0.0599939	0.977395
GOTERM_BP_DIRECT	GO:0000278~mitotic cell cycle	7	0.00816746	0.000588695	PLK2, RRM1, CENPF, CENPW, CENPE, AURKA, TFDP1	505	38	18082	6.59583	0.794738	0.0613745	1.04197
GOTERM_BP_DIRECT	GO:0000122~negative regulation of transcription from RNA polymerase II promoter	37	0.0431708	0.000682317	FGFR2, EZH2, CTCF, AURKB, CCNE1, TSC22D3, EZR, PRMT5, HINFP, NR2F6, DDX20, MYC, NFATC1, HIST1H1E, RELA, RBL1, TRIM27, SMAD3, HMGA2, CELA1, CDK2, GZF1, NOC2L, HES1, NOTCH2, UHRF1, NOTCH1, CCND1, TIMELESS, PLK1, ID1, PCNA, SPDEF, TGIF1, MOSPD1, ID3, NFIB	505	729	18082	1.81731	0.840447	0.0681575	1.20673
GOTERM_BP_DIRECT	GO:0006261~DNA-dependent DNA replication	5	0.0058339	0.000831294	RFC5, RFC3, RFC4, POLE2, RFC2	505	16	18082	11.1894	0.893145	0.0794879	1.46837
GOTERM_BP_DIRECT	GO:0031100~organ regeneration	8	0.00933424	0.000892009	CDK1, NOTCH1, CCND1, MKI67, ATIC, CCNA2, CXCL12, GAS6	505	56	18082	5.11513	0.909253	0.0821332	1.57481
GOTERM_BP_DIRECT	GO:0007052~mitotic spindle organization	6	0.00700068	0.000953239	CCNB1, POC1A, PLK2, GPSM2, AURKA, AURKB	505	28	18082	7.6727	0.923041	0.0846332	1.68205
GOTERM_BP_DIRECT	GO:1900264~positive regulation of DNA-directed DNA polymerase activity	4	0.00466712	0.00108578	RFC5, RFC3, RFC4, RFC2	505	8	18082	17.903	0.946134	0.0927844	1.91381
GOTERM_BP_DIRECT	GO:0009611~response to wounding	8	0.00933424	0.00110253	ZFP36L1, CASP3, NRP1, PDGFA, AURKA, ID3, MYC, FABP5	505	58	18082	4.93875	0.948508	0.0912527	1.94305
GOTERM_BP_DIRECT	GO:0043065~positive regulation of apoptotic process	21	0.0245024	0.0012146	CTRB1, HMGA2, ECT2, PLSCR1, NOTCH2, NOTCH1, CASP3, NUPR1, ITGA6, BOK, CASP8, SPDEF, TGM2, PTN, AATF, ID3, DDX20, BMP7, TOP2A, MELK, CYR61	505	335	18082	2.24455	0.961919	0.0970843	2.13855
GOTERM_BP_DIRECT	GO:0042493~response to drug	21	0.0245024	0.00140654	COL18A1, CDK1, RELA, LGALS1, GGH, IGF2, B2M, RAD51, CCNB1, TYMS, CYBA, CCND1, MCM7, FYN, GATA4, CAR9, PTN, TGIF1, IGFBP2, MGST1, TERF1	505	339	18082	2.21807	0.977288	0.10836	2.47254
GOTERM_BP_DIRECT	GO:0006259~DNA metabolic process	5	0.0058339	0.00202582	MKI67, PARP1, TOP2A, TK1, RAD51	505	20	18082	8.95149	0.995716	0.148181	3.54274
GOTERM_BP_DIRECT	GO:0031017~exocrine pancreas development	4	0.00466712	0.00223169	PTF1A, IGF1, IGF2, CELA1	505	10	18082	14.3224	0.99754	0.157725	3.89607
GOTERM_BP_DIRECT	GO:0050793~regulation of developmental process	3	0.00350034	0.00228316	NOTCH2, NOTCH1, CENPE	505	3	18082	35.8059	0.997859	0.156955	3.98421
GOTERM_BP_DIRECT	GO:0031572~G2 DNA damage checkpoint	5	0.0058339	0.00244793	PLK1, DTL, CHEK1, NEK6, RBBP8	505	21	18082	8.52522	0.998627	0.163161	4.26587
GOTERM_BP_DIRECT	GO:0008284~positive regulation of cell proliferation	28	0.0326698	0.00273297	FGFR2, PRC1, PDGFA, PKHD1, TIPIN, CXCL12, TFF2, PTN, MYC, COL18A1, NACC1, SHMT2, CRIP2, RELA, IGF1, IL11RA1, CENPF, CDC20, HMGA2, CDK2, HES1, NOTCH2, CCND1, NOTCH1, NOP2, KIF20B, CDCA7L, CTSH	505	542	18082	1.84975	0.999363	0.17606	4.75127
GOTERM_BP_DIRECT	GO:0008152~metabolic process	25	0.0291695	0.00274361	ACAA2, GCDH, GSTA3, GSTA4, ALDH18A1, ENPP1, SUCLG2, UNG, PAH, ACADL, EDEM1, GSTM1, GSTM2, DBT, GALK1, ALDH7A1, GSTM3, ECE2, UGT2B34, ATIC, ALDH1B1, RRM1, PHGDH, ACSL3, ACSL5	505	463	18082	1.93337	0.999381	0.172568	4.76934
GOTERM_BP_DIRECT	GO:0021915~neural tube development	7	0.00816746	0.00283177	ZFP36L1, HES1, NUP133, NOTCH1, PHGDH, CECR2, SEMA3C	505	51	18082	4.91454	0.999512	0.173567	4.91898
GOTERM_BP_DIRECT	GO:0030513~positive regulation of BMP signaling pathway	6	0.00700068	0.00304554	HES1, NOTCH2, NOTCH1, GPC3, GATA4, CYR61	505	36	18082	5.96766	0.999726	0.181308	5.28089
GOTERM_BP_DIRECT	GO:0006468~protein phosphorylation	29	0.0338366	0.00328368	FGFR2, BCKDK, CDK18, STK17B, CHEK1, AURKA, AURKB, CCNE1, VRK1, VRK2, STK39, PDK1, CDK1, SGK1, MAP2K3, BIRC5, PBK, GAS6, CDK2, WEE1, CCNB1, PLK4, CCND1, PLK2, PLK1, FYN, NEK6, MELK, PRKD3	505	576	18082	1.80273	0.999856	0.189886	5.68253
GOTERM_BP_DIRECT	GO:0009887~organ morphogenesis	10	0.0116678	0.00343002	FGFR2, NOTCH2, GPC3, NRP1, PDGFA, GMNN, RELA, GAMT, IGF2, BMP7	505	109	18082	3.28495	0.999903	0.193349	5.92853
GOTERM_BP_DIRECT	GO:0006284~base-excision repair	6	0.00700068	0.0034421	RPA2, LIG1, UNG, HMGA2, PARP1, FEN1	505	37	18082	5.80637	0.999906	0.190001	5.94882
GOTERM_BP_DIRECT	GO:0060045~positive regulation of cardiac muscle cell proliferation	5	0.0058339	0.00346587	FGFR2, CCNB1, CDK1, NOTCH1, GATA4	505	23	18082	7.7839	0.999912	0.187358	5.98871
GOTERM_BP_DIRECT	GO:0051726~regulation of cell cycle	10	0.0116678	0.00410991	CCNE1, SGK1, CCND1, FIGNL1, DTL, RBL1, ID3, MECOM, TACC3, 2810417H13RIK	505	112	18082	3.19696	0.999984	0.213959	7.06357
GOTERM_BP_DIRECT	GO:0006564~L-serine biosynthetic process	3	0.00350034	0.00448199	SHMT2, PHGDH, PSAT1	505	4	18082	26.8545	0.999994	0.226635	7.67927
GOTERM_BP_DIRECT	GO:0030335~positive regulation of cell migration	14	0.0163349	0.00464864	COL18A1, NOTCH1, SYNE2, ITGA6, PDGFA, SEMA3F, IGF1, SEMA3C, SMAD3, RHOD, LAMB1, CXCL12, CTSH, CYR61	505	203	18082	2.46938	0.999996	0.229741	7.95377
GOTERM_BP_DIRECT	GO:0000132~establishment of mitotic spindle orientation	5	0.0058339	0.00473849	SPRY1, NDE1, CENPA, GPSM2, WDR43	505	25	18082	7.16119	0.999997	0.229453	8.10145
GOTERM_BP_DIRECT	GO:0008285~negative regulation of cell proliferation	21	0.0245024	0.00566813	FGFR2, HIST1H2AB, IFITM1, IFITM3, HIST1H2AE, FGFRL1, IGF1, SMAD3, PTTG1, SLC9A3R1, H19, NOTCH2, SPRY1, CTH, NOTCH1, GPC3, TGIF1, DDX20, BMP7, REG1, NFIB	505	384	18082	1.95814	1	0.263392	9.61639
GOTERM_BP_DIRECT	GO:0032355~response to estradiol	9	0.010501	0.00724891	CCND1, GRN, EZH2, CASP8, PTN, IGFBP2, BMP7, MYC, RBBP8	505	101	18082	3.19063	1	0.318592	12.1384
GOTERM_BP_DIRECT	GO:0060666~dichotomous subdivision of terminal units involved in salivary gland branching	3	0.00350034	0.00733236	NRP1, PLXNA1, SEMA3C	505	5	18082	21.4836	1	0.316525	12.2697
GOTERM_BP_DIRECT	GO:0060445~branching involved in salivary gland morphogenesis	4	0.00466712	0.00762847	FGFR2, TGM2, DAG1, BMP7	505	15	18082	9.54825	1	0.321941	12.734
GOTERM_BP_DIRECT	GO:0010569~regulation of double-strand break repair via homologous recombination	4	0.00466712	0.00762847	RPA2, FIGNL1, CHEK1, RAD51	505	15	18082	9.54825	1	0.321941	12.734
GOTERM_BP_DIRECT	GO:0010629~negative regulation of gene expression	16	0.0186685	0.00764295	EZH2, RBL1, IGF1, CTCF, PTRH2, H19, HES1, CCNB1, SERPINF1, ID1, FYN, GATA4, HINFP, TGIF1, ID3, MYC	505	265	18082	2.16187	1	0.317541	12.7567
GOTERM_BP_DIRECT	GO:0055114~oxidation-reduction process	31	0.0361702	0.00853776	LDHA, ALDH18A1, CYP2J6, PAH, PECR, FMO2, SPR, GPX8, HSD17B4, QSOX1, LBR, IMPDH2, GCDH, PTGR1, PCYOX1L, SCD2, MAOA, ACADL, CDO1, CYBA, ADO, ALDH7A1, ALDH1B1, RRM2, RRM1, PHGDH, KDSR, GULO, HPGD, MGST1, RETSAT	505	676	18082	1.64199	1	0.342435	14.1454
GOTERM_BP_DIRECT	GO:0034644~cellular response to UV	6	0.00700068	0.00882491	PCNA, PTN, RUVBL2, PBK, AURKB, NOC2L	505	46	18082	4.67034	1	0.346645	14.5866
GOTERM_BP_DIRECT	GO:0043066~negative regulation of apoptotic process	27	0.031503	0.00908368	FIGNL1, PKHD1, UNG, ASNS, AURKA, CASP3, AATF, HELLS, CYR61, CDK1, SGK1, HPN, RELA, IGF1, SMAD3, CENPF, BIRC5, HMGA2, GAS6, PPIF, CTH, MAD2L1, PLK2, PLK1, ID1, CTSH, CBS	505	566	18082	1.70806	1	0.349806	14.9824
GOTERM_BP_DIRECT	GO:0006310~DNA recombination	8	0.00933424	0.00954018	EXO1, RPA2, LIG1, PSMC3IP, UCHL5, RUVBL2, RAD50, RAD51	505	85	18082	3.36997	1	0.358808	15.6764
GOTERM_BP_DIRECT	GO:0006730~one-carbon metabolic process	5	0.0058339	0.0103369	SHMT1, SHMT2, AHCY, CAR9, MAT2B	505	31	18082	5.77515	1	0.377226	16.8748
GOTERM_BP_DIRECT	GO:0001657~ureteric bud development	6	0.00700068	0.0105368	FGFR2, SPRY1, GSTA3, SDC1, SMAD3, BMP7	505	48	18082	4.47574	1	0.377947	17.1729
GOTERM_BP_DIRECT	GO:0070192~chromosome organization involved in meiotic cell cycle	3	0.00350034	0.0107964	CCNE1, RAD50, RAD51	505	6	18082	17.903	1	0.380296	17.5585
GOTERM_BP_DIRECT	GO:0050678~regulation of epithelial cell proliferation	4	0.00466712	0.01094	FGFR2, HES1, NOTCH1, SMAD3	505	17	18082	8.42493	1	0.379415	17.7712
GOTERM_BP_DIRECT	GO:0045445~myoblast differentiation	4	0.00466712	0.01094	LGALS1, HINFP, IGF1, MBNL1	505	17	18082	8.42493	1	0.379415	17.7712
GOTERM_BP_DIRECT	GO:0006749~glutathione metabolic process	6	0.00700068	0.0114723	GSTM1, GSTM2, GSTA3, CTH, GSTA4, MGST1	505	49	18082	4.3844	1	0.388903	18.5549
GOTERM_BP_DIRECT	GO:0042254~ribosome biogenesis	8	0.00933424	0.0121214	RCL1, NOC4L, DKC1, RRS1, WDR12, AATF, MRTO4, GNL3	505	89	18082	3.21851	1	0.400943	19.5008

### Sheet: Cluster2
Category	Term	Count	X.	PValue	Genes	List.Total	Pop.Hits	Pop.Total	Fold.Enrichment	Bonferroni	Benjamini	FDR (%)
GOTERM_BP_DIRECT	GO:0008380~RNA splicing	14	0.0766325	1.43e-09	SRSF1, SNRPA1, STRAP, ALYREF, SF3A3, HNRNPM, C1QBP, HNRNPF, SFPQ, U2AF1, RBMXL1, SNRNP40, PHF5A, PRPF40A	106	241	18082	9.9095	1.21e-06	1.21e-06	2.21e-06
GOTERM_BP_DIRECT	GO:0006397~mRNA processing	15	0.0821063	5.2e-09	SRSF1, SNRPA1, STRAP, ALYREF, SF3A3, HNRNPM, C1QBP, HNRNPF, SFPQ, U2AF1, RBMXL1, SNRNP40, PHF5A, XRN2, PRPF40A	106	322	18082	7.9465	4.42e-06	2.21e-06	8.04e-06
GOTERM_BP_DIRECT	GO:0000398~mRNA splicing, via spliceosome	6	0.0328425	0.000491934	HNRNPM, SNRPA1, U2AF1, PHF5A, SF3A3, PRPF40A	106	112	18082	9.13848	0.3418	0.130134	0.758431
GOTERM_BP_DIRECT	GO:0001649~osteoblast differentiation	6	0.0328425	0.00051236	RSL1D1, GTPBP4, RBMXL1, CAT, ASF1A, TPM4	106	113	18082	9.05761	0.353135	0.103184	0.789805
GOTERM_BP_DIRECT	GO:0050821~protein stabilization	6	0.0328425	0.000901733	TRP53, GTPBP4, CCT4, ATP1B3, CLU, HSPD1	106	128	18082	7.99617	0.535512	0.142182	1.38612
GOTERM_BP_DIRECT	GO:0042254~ribosome biogenesis	5	0.0273688	0.00179539	GTPBP4, C1QBP, NIP7, NOP56, NHP2	106	89	18082	9.58342	0.782913	0.224755	2.74208
GOTERM_BP_DIRECT	GO:0000380~alternative mRNA splicing, via spliceosome	3	0.0164213	0.00380071	SRSF1, HNRNPM, SFPQ	106	16	18082	31.9847	0.960709	0.370226	5.72156
GOTERM_BP_DIRECT	GO:0006351~transcription, DNA-templated	21	0.114949	0.00557022	TRP53, SSRP1, HMGB2, POLR2E, LITAF, POLR3K, AHCTF1, SOX9, TCF7L2, BZW1, PA2G4, ID2, C1QBP, RNF4, SFPQ, PNRC2, ACTL6A, PHF5A, ASF1A, APEX1, XRN2	106	1885	18082	1.90042	0.99133	0.447604	8.27956
GOTERM_BP_DIRECT	GO:0045893~positive regulation of transcription, DNA-templated	10	0.0547375	0.00634752	TRP53, CKS1B, HMGB2, MRPL12, RNF4, ID2, SMARCA5, PHF5A, SOX9, TCF7L2	106	576	18082	2.96154	0.99554	0.451956	9.38257
GOTERM_BP_DIRECT	GO:0006412~translation	8	0.04379	0.00888086	RSL1D1, MRPL12, GSPT1, MRPL15, EIF2S1, EIF1AX, NHP2, KARS	106	401	18082	3.40319	0.999491	0.531512	12.8919
GOTERM_BP_DIRECT	GO:0006281~DNA repair	7	0.0383163	0.0106179	SSRP1, BRCC3, SFPQ, ACTL6A, APEX1, ASF1A, XRN2	106	318	18082	3.75501	0.999885	0.561705	15.2243
GOTERM_BP_DIRECT	GO:0014003~oligodendrocyte development	3	0.0164213	0.0106651	CD9, ID2, TCF7L2	106	27	18082	18.9539	0.99989	0.5321	15.2869
GOTERM_BP_DIRECT	GO:0009790~embryo development	4	0.021895	0.0109344	CKS1B, SMARCA5, TPM1, APLP2	106	79	18082	8.63721	0.999913	0.5127	15.6429
GOTERM_BP_DIRECT	GO:0006338~chromatin remodeling	4	0.021895	0.0109344	SMARCA5, DEK, ACTL6A, SOX9	106	79	18082	8.63721	0.999913	0.5127	15.6429
GOTERM_BP_DIRECT	GO:0046686~response to cadmium ion	3	0.0164213	0.0122438	DTYMK, MT1, CAT	106	29	18082	17.6467	0.999972	0.526669	17.3544
GOTERM_BP_DIRECT	GO:0006310~DNA recombination	4	0.021895	0.0133207	HMGB2, ACTL6A, APEX1, XRN2	106	85	18082	8.02752	0.999989	0.532292	18.7376

### Sheet: Cluster3
Category	Term	Count	X.	PValue	Genes	List.Total	Pop.Hits	Pop.Total	Fold.Enrichment	Bonferroni	Benjamini	FDR (%)
GOTERM_BP_DIRECT	GO:0007399~nervous system development	14	0.0499055	3.61e-05	CER1, PTPRF, ENC1, NEUROG3, HES6, APP, DAB1, SMARCE1, SMARCC1, NEUROD2, STMN1, TCF3, OLFM1, NKX2-2	163	377	18082	4.11951	0.0401397	0.0401397	0.057932
GOTERM_BP_DIRECT	GO:0045666~positive regulation of neuron differentiation	8	0.0285174	3.92e-05	DAB1, BNIP2, TLE6, NEUROD2, MMD2, NEUROG3, TCF3, NKX2-2	163	103	18082	8.61612	0.0435301	0.0220072	0.0629341
GOTERM_BP_DIRECT	GO:0051091~positive regulation of sequence-specific DNA binding transcription factor activity	8	0.0285174	5.01e-05	JUP, HIPK2, NEUROD2, UBE2I, KIT, NEUROG3, TCF3, NKX2-2	163	107	18082	8.29402	0.0552628	0.0187711	0.0803801
GOTERM_BP_DIRECT	GO:0008285~negative regulation of cell proliferation	13	0.0463409	0.000182604	CER1, PTPRK, CDKN1A, FGFR3, PTPRF, BTG2, FOXA3, SOX4, TRP53INP1, NDRG1, CBFA2T3, TAX1BP3, F2R	163	384	18082	3.75553	0.187204	0.050499	0.292762
GOTERM_BP_DIRECT	GO:0016477~cell migration	9	0.0320821	0.000330804	JUP, PTPRK, PLCG1, PTPRF, LAMA5, FSCN1, BAMBI, MDK, CD24A	163	191	18082	5.22719	0.313071	0.0723539	0.529773
GOTERM_BP_DIRECT	GO:0031018~endocrine pancreas development	5	0.0178234	0.000485586	FOXA3, SOX4, PAX4, NEUROG3, NKX2-2	163	41	18082	13.5284	0.423785	0.0877844	0.776747
GOTERM_BP_DIRECT	GO:0010842~retina layer formation	4	0.0142587	0.00109585	PROM1, TSPAN12, HIPK2, MEGF11	163	23	18082	19.2926	0.711906	0.162875	1.74491
GOTERM_BP_DIRECT	GO:0030154~cell differentiation	16	0.0570349	0.00442835	PARD3, FGFR3, FOXA3, PAX4, NEUROG3, KIT, HES6, CBFA2T3, MDK, RNF114, DAB1, GADD45G, NEUROD2, STMN1, TCF3, NKX2-2	163	780	18082	2.27554	0.993509	0.467231	6.87741
GOTERM_BP_DIRECT	GO:0055088~lipid homeostasis	4	0.0142587	0.00586355	ACADSB, APOE, IVD, PNPLA2	163	41	18082	10.8227	0.998738	0.523665	9.00941
GOTERM_BP_DIRECT	GO:0000122~negative regulation of transcription from RNA polymerase II promoter	15	0.0534702	0.0059866	FGFR3, FHL2, NFIX, PAX4, UBE2I, NEUROG3, HES6, CBFA2T3, CBFA2T2, CDKN1C, PLK3, BTG2, HIPK2, TCF3, NCOR2	163	729	18082	2.28256	0.998903	0.494153	9.19007
GOTERM_BP_DIRECT	GO:0006337~nucleosome disassembly	3	0.010694	0.00676387	SMARCE1, SMARCD2, SMARCC1	163	14	18082	23.7713	0.999549	0.503554	10.3234
GOTERM_BP_DIRECT	GO:0006878~cellular copper ion homeostasis	3	0.010694	0.00775882	APP, SLC31A2, SLC31A1	163	15	18082	22.1865	0.999855	0.521317	11.7548
GOTERM_BP_DIRECT	GO:0035019~somatic stem cell population maintenance	4	0.0142587	0.00808244	FGFR3, KLF10, SOX4, KIT	163	46	18082	9.64631	0.9999	0.507631	12.2157
GOTERM_BP_DIRECT	GO:0006351~transcription, DNA-templated	28	0.0998111	0.00949738	HMGB3, FOXA3, FHL2, SOX4, PAX4, NFIX, CBFA2T3, CBFA2T2, CALCOCO1, NONO, SMARCD2, TRP53INP1, TCF3, NKX2-2, KLF10, TEAD2, NEUROG3, HES6, RBMX, TOX3, PAXIP1, TAF13, BTG2, MAPK13, SMARCC1, HIPK2, NEUROD2, NCOR2	163	1885	18082	1.6478	0.99998	0.538672	14.2047
GOTERM_BP_DIRECT	GO:0033539~fatty acid beta-oxidation using acyl-CoA dehydrogenase	3	0.010694	0.0123432	ACADSB, IVD, ETFDH	163	19	18082	17.5157	0.999999	0.609287	18.0777
GOTERM_BP_DIRECT	GO:0042325~regulation of phosphorylation	3	0.010694	0.0123432	CD24A, PPP1R14B, PPP1R14A	163	19	18082	17.5157	0.999999	0.609287	18.0777
GOTERM_BP_DIRECT	GO:0006915~apoptotic process	12	0.0427762	0.0137882	CASP6, APP, PLK3, FGFR3, CCK, BNIP2, PLSCR3, HIPK2, MTCH1, GADD45G, TRP53INP1, TOX3	163	570	18082	2.33542	1	0.626527	19.9809

### Sheet: Cluster4
Category	Term	Count	X.	PValue	Genes	List.Total	Pop.Hits	Pop.Total	Fold.Enrichment	Bonferroni	Benjamini	FDR (%)
GOTERM_BP_DIRECT	GO:0016486~peptide hormone processing	3	0.0495295	0.000175828	PCSK2, ECE1, SCG5	34	11	18082	145.043	0.0662804	0.0662804	0.244066
GOTERM_BP_DIRECT	GO:0042593~glucose homeostasis	4	0.0660393	0.00180626	RBP4, PAX6, MLXIPL, NEUROD1	34	133	18082	15.9947	0.505929	0.297098	2.48106
GOTERM_BP_DIRECT	GO:0034230~enkephalin processing	2	0.0330196	0.00364681	PCSK2, CPE	34	2	18082	531.824	0.759457	0.378085	4.95038
GOTERM_BP_DIRECT	GO:0030070~insulin processing	2	0.0330196	0.00546537	PCSK2, CPE	34	3	18082	354.549	0.882032	0.413941	7.33309
GOTERM_BP_DIRECT	GO:0006357~regulation of transcription from RNA polymerase II promoter	5	0.0825491	0.00566177	PAM, HMGN3, PAX6, MLXIPL, ISL1	34	397	18082	6.69803	0.890777	0.357811	7.58707
GOTERM_BP_DIRECT	GO:0016485~protein processing	3	0.0495295	0.0107285	PCSK2, ECE1, CPE	34	86	18082	18.552	0.985105	0.503969	13.9202
GOTERM_BP_DIRECT	GO:0030900~forebrain development	3	0.0495295	0.0107285	GNAO1, PAX6, APLP1	34	86	18082	18.552	0.985105	0.503969	13.9202
GOTERM_BP_DIRECT	GO:0048562~embryonic organ morphogenesis	2	0.0330196	0.0109018	RBP4, NEUROD1	34	6	18082	177.275	0.986088	0.45704	14.1295
GOTERM_BP_DIRECT	GO:0007507~heart development	4	0.0660393	0.0117853	RBP4, PAM, ECE1, ISL1	34	261	18082	8.15055	0.990182	0.438951	15.1894

### Sheet: Cluster5
Category	Term	Count	X.	PValue	Genes	List.Total	Pop.Hits	Pop.Total	Fold.Enrichment	Bonferroni	Benjamini	FDR (%)
GOTERM_BP_DIRECT	GO:0042593~glucose homeostasis	7	0.0535127	3.36e-05	ERO1LB, SLC37A4, ADRA2A, PDX1, INS2, SLC30A8, G6PC2	84	133	18082	11.3296	0.0194083	0.0194083	0.0493701
GOTERM_BP_DIRECT	GO:0050796~regulation of insulin secretion	5	0.0382234	6.33e-05	PCSK1, INS2, INS1, SNAP25, G6PC2	84	47	18082	22.9002	0.0363156	0.0183257	0.0931612
GOTERM_BP_DIRECT	GO:0015758~glucose transport	4	0.0305787	0.000251917	SLC2A5, SLC2A2, INS2, INS1	84	27	18082	31.8907	0.136825	0.0478627	0.370047
GOTERM_BP_DIRECT	GO:0005975~carbohydrate metabolic process	7	0.0535127	0.000370118	GFPT1, PPP1R1A, NAGA, POFUT2, GLB1L2, INS2, INS1	84	206	18082	7.31472	0.194417	0.0526127	0.543234
GOTERM_BP_DIRECT	GO:0055085~transmembrane transport	8	0.0611574	0.00141465	SLC2A5, SLC16A10, SLC2A2, SLC16A12, SLC37A4, ABCB10, SLC30A8, ITPR1	84	364	18082	4.73103	0.562528	0.152402	2.06154
GOTERM_BP_DIRECT	GO:0009749~response to glucose	4	0.0305787	0.00553876	NNAT, SLC37A4, PDX1, SLC30A8	84	78	18082	11.0391	0.960978	0.417604	7.84767
GOTERM_BP_DIRECT	GO:0006810~transport	17	0.129959	0.00806174	RAB3A, RAB3B, SLC16A10, SLC16A12, SLC7A14, ITPR1, ANK, ERO1LB, CHIC1, SLC2A5, SLC7A2, SLC2A2, SLC6A6, USO1, AP3B2, ABCB10, SLC30A8	84	1822	18082	2.00848	0.991148	0.490999	11.2286

### Sheet: Cluster6
Category	Term	Count	X.	PValue	Genes	List.Total	Pop.Hits	Pop.Total	Fold.Enrichment	Bonferroni	Benjamini	FDR (%)
GOTERM_BP_DIRECT	GO:0006810~transport	103	0.0890726	8.08e-06	SLC22A17, SLC9A9, GABRB3, GRIK2, SLC7A8, GRIK5, SLC52A3, SYP, HOOK2, TBC1D17, ATP2B4, SLC12A9, SLC33A1, FA2H, CORO7, PARP11, RYR3, PEX26, DYNLRB2, SLC40A1, TRAPPC3, CROT, ABCA7, BBS4, BBS7, CACNB2, SFXN4, ABCA2, SLC38A11, RIMS2, ABCA3, SORCS2, KCNMB2, ABCA5, RILPL2, OSBPL1A, TTYH1, SCN9A, ABCB9, KCNB1, KCNK3, S100A13, RAB33B, LYVE1, SLC25A14, RABEP2, FABP3, SCN8A, CACNA1D, SLC5A3, PEX5, KCNIP1, K…	663	1822	18082	1.54178	0.020053	0.020053	0.0142526
GOTERM_BP_DIRECT	GO:0008277~regulation of G-protein coupled receptor protein signaling pathway	9	0.00778304	2.41e-05	KCTD8, RAMP2, RGS2, USP20, KCTD12B, GRK5, RGS9, RAMP1, KCTD12	663	34	18082	7.21932	0.0587559	0.0298227	0.0425987
GOTERM_BP_DIRECT	GO:0015031~protein transport	43	0.0371857	3.46e-05	SNX19, BBS4, BBS7, 2610002M06RIK, EXOC8, PEX5, HOOK2, TBC1D17, RILPL2, AP3M2, GOPC, SNX21, EXOC6, SNX24, VPS11, AGAP1, RAMP1, NSF, APBA1, TNPO3, STX6, RAMP2, RAB2B, ABCB9, RAB39B, PGAP1, RUFY1, PARP11, PKDCC, CORO7, S100A13, MICALL1, RAB33B, FMN2, COG5, RABEP2, RAB37, AP2A1, TOM1L2, RAB36, PEX26, SNX32, SNX30	663	592	18082	1.98098	0.0830719	0.0284949	0.0610059
GOTERM_BP_DIRECT	GO:0006886~intracellular protein transport	23	0.01989	4.54e-05	STX6, RAMP2, STX1A, TBC1D2B, GRIK2, RABGAP1L, RFFL, RIMS2, RUNDC1, SGSM1, SGSM2, AP3M2, AP2A1, TOM1L2, ANKRD50, TBC1D14, VPS11, TBC1D1, AP4B1, RAMP1, APBA1, NSF, TBC1D9B	663	232	18082	2.70379	0.107626	0.028066	0.0800918
GOTERM_BP_DIRECT	GO:0007605~sensory perception of sound	16	0.0138365	0.000163855	KCNMA1, GABRB3, WFS1, PGAP1, TH, SOBP, LRIG2, SLC52A3, CDKN2D, POU3F4, SCN8A, MYH14, COL11A2, SLITRK6, CACNA1D, USH2A	663	138	18082	3.16209	0.337002	0.0789091	0.288769
GOTERM_BP_DIRECT	GO:0019228~neuronal action potential	8	0.00691826	0.000193805	KCNMA1, SCN3A, GRIK2, SCN9A, MYH14, SCN8A, DPP6, KCNMB2	663	34	18082	6.41718	0.384986	0.0778232	0.341465
GOTERM_BP_DIRECT	GO:0031338~regulation of vesicle fusion	8	0.00691826	0.000337204	TBC1D2B, RUNDC1, SGSM1, SGSM2, TBC1D14, RABGAP1L, TBC1D1, TBC1D9B	663	37	18082	5.89687	0.570807	0.11382	0.593411
GOTERM_BP_DIRECT	GO:0009749~response to glucose	11	0.00951261	0.000538773	KHK, LPL, SLC8A1, UCN3, GIP, PTK2B, PFKFB2, PTPRN, SESN2, FKBP1B, ACVR1C	663	78	18082	3.84619	0.741176	0.15545	0.946545
GOTERM_BP_DIRECT	GO:0090630~activation of GTPase activity	10	0.00864783	0.00134161	TBC1D2B, RUNDC1, SGSM1, SGSM2, PTK2B, RASGRF1, TBC1D14, RABGAP1L, TBC1D1, TBC1D9B	663	73	18082	3.73603	0.965508	0.312101	2.34135
GOTERM_BP_DIRECT	GO:0007264~small GTPase mediated signal transduction	18	0.0155661	0.00621173	RAB2B, RAB39B, DOCK9, RAB40C, GEM, RALGDS, RGL2, RAB33B, DOCK4, SH2D3C, RAB37, RASGRF1, RAB36, RHOC, AGAP1, DOCK11, NKIRAS1, RAB27A	663	236	18082	2.08014	1	0.790443	10.4133
GOTERM_BP_DIRECT	GO:0006811~ion transport	34	0.0294026	0.00924431	SLC9A9, KCNE1L, SLC5A3, SLC22A17, GABRB3, GRIK2, GRIK5, SFXN4, CACNB2, SLC38A11, KCNIP1, KCNJ13, KCNMB2, ATP2B4, ATP5S, WNK4, TTYH1, SCN9A, SLC4A8, SLC39A6, SCNN1B, KCNMA1, SLC8A1, SLC12A9, KCNB1, TMEM38A, KCNK3, GRIA2, RYR3, SCN8A, TMCO3, SLC40A1, STEAP1, CACNA1D	663	584	18082	1.58781	1	0.879669	15.1171
GOTERM_BP_DIRECT	GO:0032024~positive regulation of insulin secretion	7	0.00605348	0.00951562	UCN3, CASR, GIP, PFKFB2, GHRL, PFKM, PRKCE	663	50	18082	3.81822	1	0.864433	15.5263

### Sheet: Cluster7
Category	Term	Count	X.	PValue	Genes	List.Total	Pop.Hits	Pop.Total	Fold.Enrichment	Bonferroni	Benjamini	FDR (%)
GOTERM_BP_DIRECT	GO:0016192~vesicle-mediated transport	23	0.0247171	2.6e-07	STX8, AP1M1, STX7, SEC31A, CLTB, GOLT1B, USE1, CLTC, RTN3, STXBP5L, MIA3, SCFD1, STX12, GBF1, NCK1, ARF3, TRAPPC6B, TRAPPC4, VAMP4, VPS4A, JAGN1, VAMP2, SAR1A	524	213	18082	3.72618	0.000622005	0.000622005	0.000456398
GOTERM_BP_DIRECT	GO:0060271~cilium morphogenesis	20	0.0214931	5.08e-07	1810043G02RIK, B9D1, B9D2, DYNC2LI1, UNC119B, TTC8, OCRL, ARL6, ATP6V1D, ARL3, NME5, BBIP1, HSPB11, IFT20, IFT57, DYNC2H1, IFT81, DNM2, CCDC28B, IFT74	524	170	18082	4.05972	0.00121455	0.000607459	0.000891441
GOTERM_BP_DIRECT	GO:0015031~protein transport	40	0.0429863	1.62e-06	AP1M1, SEC31A, SNX15, EXOC7, SNX14, SNX17, TIMM17B, SNX2, USE1, DSCR3, SNX4, TTC8, STXBP5L, HOOK3, MIA3, STX12, XBP1, TMED3, NECAP1, VPS4A, RAB24, VPS35, JAGN1, SAR1A, HAP1, SYS1, MYO6, GOLT1B, RAB4B, UNC119B, ARL6, ARL3, CADPS, SCFD1, HSPB11, ARF3, PSEN2, AKAP8, VAMP2, SERP1	524	592	18082	2.3316	0.00386262	0.0012892	0.00283878
GOTERM_BP_DIRECT	GO:0006810~transport	87	0.0934951	3.33e-06	ATP1B1, TUSC3, SEC31A, LDLR, ATP6AP1, TIMM17B, USE1, KCNJ11, HOOK3, STXBP5L, RTN3, ATP2B1, STARD5, TRAPPC6B, RAB24, NECAP1, VPS4A, PITPNC1, JAGN1, ATP6V0D1, SAR1A, SLC12A7, MYO6, GOLT1B, RAB4B, ARL6, ATP6V1D, ARL3, ATP6V1C1, NDEL1, ATP2C1, SLC37A1, DNAJC24, TRAPPC4, TMEM184B, AKAP8, DYNLT1A, LRPPRC, SERP1, TMX1, AP1M1, CPLX2, STX8, SNX15, EXOC7, SNX14, SNX17, TMX4, SNX2, SNX4, SFXN2, TTC8, ABCA1,…	524	1822	18082	1.64773	0.00793232	0.00198901	0.00584159
GOTERM_BP_DIRECT	GO:0042384~cilium assembly	16	0.0171945	4.91e-06	B9D1, B9D2, DYNC2LI1, TTC8, OCRL, ARL6, ATP6V1D, NME5, BBIP1, IFT20, IFT57, DYNC2H1, IFT81, ATP6V0D1, CCDC28B, IFT74	524	129	18082	4.28002	0.0116703	0.00234504	0.00861046
GOTERM_BP_DIRECT	GO:0030030~cell projection organization	17	0.0182692	8.02e-06	1810043G02RIK, B9D1, B9D2, DYNC2LI1, UNC119B, TTC8, OCRL, ARL6, ATP6V1D, IFT20, DYNC2H1, TEKT2, IFT81, ATP6V0D1, HAP1, CCDC28B, IFT74	524	151	18082	3.88497	0.0190141	0.00319443	0.0140807
GOTERM_BP_DIRECT	GO:0042073~intraciliary transport	7	0.00752259	0.000100335	HSPB11, IFT20, IFT57, IFT81, KLC3, ARL3, IFT74	524	27	18082	8.94642	0.213462	0.0337204	0.175975
GOTERM_BP_DIRECT	GO:0042787~protein ubiquitination involved in ubiquitin-dependent protein catabolic process	14	0.0150452	0.000139122	UBE4B, UBR4, GM15800, UBE3C, RNF181, BTBD9, OS9, KLHL7, CUL5, RNF115, RNF5, BTBD2, RNF11, CUL4B	524	134	18082	3.60528	0.283189	0.0407637	0.243924
GOTERM_BP_DIRECT	GO:0034976~response to endoplasmic reticulum stress	10	0.0107466	0.000336825	TMX1, ATP2A2, CREB3, UFM1, XBP1, TMX4, UBE4B, UFC1, PLA2G6, OS9	524	76	18082	4.54048	0.553429	0.0856785	0.589592
GOTERM_BP_DIRECT	GO:0050796~regulation of insulin secretion	8	0.00859725	0.000375186	ICA1, GNAQ, GCK, PDE3B, VAMP2, SYT7, KCNJ11, NKX6-1	524	47	18082	5.87364	0.592611	0.0858849	0.656532
GOTERM_BP_DIRECT	GO:1990138~neuron projection extension	6	0.00644794	0.000535065	ALCAM, DDR1, NDEL1, IMPACT, USP9X, IQGAP1	524	24	18082	8.62691	0.722172	0.109909	0.935066
GOTERM_BP_DIRECT	GO:0006511~ubiquitin-dependent protein catabolic process	14	0.0150452	0.000545428	BTRC, USP9X, UCHL1, UBE4B, UBR3, CUL5, USP18, CUL7, SQSTM1, XBP1, TRP53INP2, RNF11, CUL4B, HDAC6	524	154	18082	3.13706	0.72898	0.103088	0.953094
GOTERM_BP_DIRECT	GO:0006887~exocytosis	11	0.0118212	0.000928447	CADPS, CPLX2, MIA3, EXOC7, RALA, VAMP4, SYT7, UNC13B, CDK5, HAP1, STXBP5L	524	105	18082	3.61509	0.891695	0.157166	1.61726
GOTERM_BP_DIRECT	GO:0035278~miRNA mediated inhibition of translation	5	0.00537328	0.00121991	ZFP36, TNRC6C, TNRC6B, TNRC6A, STAT3	524	17	18082	10.1493	0.946121	0.188316	2.11985
GOTERM_BP_DIRECT	GO:0008283~cell proliferation	16	0.0171945	0.00191859	SRA1, DICER1, UCHL1, APPL2, STAT3, NKX6-1, DCTN2, CITED2, HHEX, GLUL, ASCC3, GSK3B, BAX, PRKAR1B, VEGFA, DDX41	524	220	18082	2.50965	0.989904	0.263888	3.3148
GOTERM_BP_DIRECT	GO:0034599~cellular response to oxidative stress	8	0.00859725	0.00221942	PYCR2, ATP2A2, XBP1, PRKRA, FOXO1, NFE2L1, PRDX3, SETX	524	63	18082	4.38192	0.995092	0.282736	3.82506
GOTERM_BP_DIRECT	GO:0008542~visual learning	8	0.00859725	0.00221942	DDHD2, MEIS2, BRAF, IFT20, HMGCR, NPTN, PIAS1, CDK5	524	63	18082	4.38192	0.995092	0.282736	3.82506
GOTERM_BP_DIRECT	GO:0015991~ATP hydrolysis coupled proton transport	6	0.00644794	0.0024121	ATP6V1C1, ATP6V0C, ATP6V0E2, ATP6AP1, ATP6V0A1, ATP6V0D1	524	33	18082	6.27412	0.996909	0.288193	4.15054
GOTERM_BP_DIRECT	GO:0006886~intracellular protein transport	16	0.0171945	0.00318758	AP1M1, STX8, STX7, CLTB, SNX17, TIMM17B, ERP29, SNX2, DSCR3, CLTC, CDK5, ACD, STX12, VPS35, SAR1A, HDAC6	524	232	18082	2.37984	0.999519	0.345869	5.45004
GOTERM_BP_DIRECT	GO:0006629~lipid metabolic process	25	0.0268664	0.00394378	PLD3, ACOX1, PLA2G16, LDLR, SGMS2, LPGAT1, GDE1, HMGCR, HINT2, BSCL2, MID1IP1, PMVK, DDHD2, INSIG2, XBP1, JAZF1, FASN, PLA2G6, H2-KE6, AACS, ACAA1A, HADH, MBTPS1, SMPD3, GBA	524	459	18082	1.8795	0.999922	0.392067	6.70122
GOTERM_BP_DIRECT	GO:0060213~positive regulation of nuclear-transcribed mRNA poly(A) tail shortening	4	0.00429863	0.00435535	ZFP36, TNRC6C, TNRC6B, TNRC6A	524	12	18082	11.5025	0.999971	0.406819	7.3756
GOTERM_BP_DIRECT	GO:0007224~smoothened signaling pathway	8	0.00859725	0.00437968	HSPB11, 1810043G02RIK, HIPK1, IFT20, B9D1, IFT57, NKX6-1, ARL3	524	71	18082	3.88818	0.999973	0.393573	7.41532
GOTERM_BP_DIRECT	GO:0000122~negative regulation of transcription from RNA polymerase II promoter	35	0.037613	0.00442526	EID1, IMPACT, DICER1, MED25, HCFC1, CITED2, VDR, CRY2, HSF1, XBP1, SQSTM1, TCF25, S100A1, ZFP36, ZBTB20, TAF7, IRF2BP2, SIRT7, MBD2, EHMT2, NKX6-1, HDAC4, HHEX, HIPK1, BPTF, MLX, ETS2, HIPK3, MAPK15, VEGFA, PSEN2, JAZF1, ZNHIT1, PIAS1, ST18	524	729	18082	1.65675	0.999975	0.382709	7.48969
GOTERM_BP_DIRECT	GO:0007040~lysosome organization	6	0.00644794	0.00507768	HEXA, GAA, ABCA1, MBTPS1, HOOK3, CLN6	524	39	18082	5.30887	0.999995	0.411186	8.54809
GOTERM_BP_DIRECT	GO:1901215~negative regulation of neuron death	7	0.00752259	0.00543003	HSF1, VEGFA, NEO1, CDK5, STAT3, GHR, GBA	524	56	18082	4.31345	0.999998	0.418936	9.11494
GOTERM_BP_DIRECT	GO:0007035~vacuolar acidification	4	0.00429863	0.00554141	ATP6V0C, DMXL2, ATP6V0A1, ATP6V0D1	524	13	18082	10.6177	0.999998	0.412512	9.29343
GOTERM_BP_DIRECT	GO:0009791~post-embryonic development	10	0.0107466	0.00585391	DDX17, GNAQ, NDN, BAX, USP9X, DICER1, SEPP1, DLK1, PLEKHA1, SERP1	524	114	18082	3.02699	0.999999	0.417466	9.79247
GOTERM_BP_DIRECT	GO:0070301~cellular response to hydrogen peroxide	7	0.00752259	0.00592412	HSF1, IMPACT, FOXO1, KDM6B, SETX, PLEKHA1, HDAC6	524	57	18082	4.23778	0.999999	0.409398	9.90422
GOTERM_BP_DIRECT	GO:0006357~regulation of transcription from RNA polymerase II promoter	22	0.0236424	0.00595125	ZFP36, ELP4, SRA1, TAF7, FOXO1, MED11, FOSB, EHMT2, TCEAL1, NKX6-1, FEV, CITED2, MED31, SLTM, HHEX, RAD21, DMTF1, XBP1, ETS2, MLX, ATF6B, ETV1	524	397	18082	1.91226	0.999999	0.399588	9.94738
GOTERM_BP_DIRECT	GO:0015992~proton transport	7	0.00752259	0.00645017	ATP6V1C1, ATP6V0C, ATP6V0E2, ATP6AP1, ATP6V0A1, ATP6V0D1, ATP6V1D	524	58	18082	4.16471	1	0.41373	10.7375
GOTERM_BP_DIRECT	GO:0048813~dendrite morphogenesis	6	0.00644794	0.00772619	ATP7A, HPRT, KIDINS220, CDK5, CACNA1A, RERE	524	43	18082	4.81502	1	0.461348	12.7285
GOTERM_BP_DIRECT	GO:0045921~positive regulation of exocytosis	5	0.00537328	0.00816494	CADPS, ATP6AP1, PLA2G6, CLASP2, UNC13B	524	28	18082	6.16208	1	0.468934	13.4034
GOTERM_BP_DIRECT	GO:1900153~positive regulation of nuclear-transcribed mRNA catabolic process, deadenylation-dependent decay	4	0.00429863	0.00844534	ZFP36, TNRC6C, TNRC6B, TNRC6A	524	15	18082	9.20204	1	0.469659	13.8321
GOTERM_BP_DIRECT	GO:0006635~fatty acid beta-oxidation	6	0.00644794	0.00851428	ACOX1, ABCD3, HADH, ACAA1A, ACAT1, AUH	524	44	18082	4.70559	1	0.462087	13.9372
GOTERM_BP_DIRECT	GO:0001764~neuron migration	10	0.0107466	0.00996958	SDCCAG8, NDEL1, NDN, NAV1, BAX, USP9X, NEO1, MKL2, CDK5, NKX6-1	524	124	18082	2.78287	1	0.505992	16.1279
GOTERM_BP_DIRECT	GO:0031914~negative regulation of synaptic plasticity	3	0.00322397	0.0115937	NR3C1, UNC13B, CDK5	524	6	18082	17.2538	1	0.549459	18.5104
GOTERM_BP_DIRECT	GO:0019243~methylglyoxal catabolic process to D-lactate via S-lactoyl-glutathione	3	0.00322397	0.0115937	HAGH, PDDC1, HAGHL	524	6	18082	17.2538	1	0.549459	18.5104
GOTERM_BP_DIRECT	GO:0010882~regulation of cardiac muscle contraction by calcium ion signaling	3	0.00322397	0.0115937	HDAC4, ATP1B1, ATP2A2	524	6	18082	17.2538	1	0.549459	18.5104
GOTERM_BP_DIRECT	GO:0030203~glycosaminoglycan metabolic process	3	0.00322397	0.0115937	GNS, HEXA, CLN6	524	6	18082	17.2538	1	0.549459	18.5104
GOTERM_BP_DIRECT	GO:0030154~cell differentiation	35	0.037613	0.0117673	TWSG1, EID1, CPLX2, GRB2, IMPACT, FOXO1, DLK1, TTLL7, CITED2, FEV, SETX, TCP11, SERPINE2, XBP1, SQSTM1, GPSM1, ODF2, MKL2, DDX41, BCL7B, SRPK2, BRAF, MEA1, SRA1, TLE3, NKX6-1, NME5, HHEX, NDEL1, TBCB, NAV1, DMTF1, GSK3B, VEGFA, IFT81	524	780	18082	1.54842	1	0.544718	18.7614
GOTERM_BP_DIRECT	GO:0006351~transcription, DNA-templated	72	0.0773753	0.0121552	MED25, BBX, FOXO1, TCEAL1, FEV, CITED2, DDX17, PDPK1, CRY2, HSF1, ATF6B, PQBP1, ZCCHC9, MKL2, ELP4, ZBTB20, TLE3, MED11, IRF2BP2, TLE2, MBD2, SLTM, HHEX, NCOA1, RBPMS, HIPK1, BPTF, ASCC3, ZMIZ1, HIPK3, 0610009B22RIK, PIAS1, ZFP516, ST18, AKAP8, SMARCA1, LRPPRC, TRAPPC2, COMMD4, EID1, NDN, ZFP414, ZNRD1, TRRAP, NR3C1, COMMD10, VDR, CHD9, TRP53BP1, MEIS2, XBP1, TRP53INP2, NFAT5, ETV1, TCF25, CREB3,…	524	1885	18082	1.31806	1	0.546591	19.3193
GOTERM_BP_DIRECT	GO:0001501~skeletal system development	9	0.00967191	0.0124561	VDR, HDAC4, ACD, GNAQ, HSPB11, HEXA, 0610009B22RIK, TRAPPC2, SERP1	524	107	18082	2.90251	1	0.545852	19.7496
