## Supplementary Table 5 for "Single-cell Transcriptome and Accessible Chromatin Dynamics During Endocrine Pancreas Development"

	BetaMedian	AlphaMedian	DeltaMedian	EarlyProgMedian	LateProgMedian	DuctMedian	MedianSums	BetaESS	AlphaESS	DeltaESS	ProgHIESS	ProgLOESS	DuctESS	BetaNumCells (90 total)	AlphaNumCells (76 total)	DeltaNumCells (30 total)	EarlyProgNumCells (111 total)	LateProgNumCells (121 total)	DuctNumCells (53 total)
Arid3a	0	0	0	0	0	0	0	NA	NA	NA	NA	NA	NA	18	18	7	9	19	13
Arx	0	8.671477834	0	0	0	0	8.671477834	0	1	0	0	0	0	11	50	1	2	33	0
Atf3	0	0	0	0	0	0	0	NA	NA	NA	NA	NA	NA	15	16	14	35	53	20
Atf6b	0	0	0	0	0	0	0	NA	NA	NA	NA	NA	NA	38	18	10	16	23	18
Baz2b	3.087624139	4.007579086	0	1.271038636	2.247031157	0	10.61327302	0.290921013	0.377600678	0	0.119759346	0.211718963	0	49	46	14	57	69	20
Bbx	0	0	0	0	0	0	0	NA	NA	NA	NA	NA	NA	32	29	10	19	24	20
Bhlha15	0	0	0	0	0	56.056387	56.056387	0	0	0	0	0	1	13	2	2	1	0	42
Carhsp1	0	0	0	1.052478734	0	18.79429201	19.84677074	0	0	0	0.053030226	0	0.946969774	37	16	12	56	47	45
Cenpb	0	0	0	0	0	0	0	NA	NA	NA	NA	NA	NA	17	14	4	5	15	11
Chmp5	135.6256851	130.0775326	77.98961433	102.4831158	106.291931	28.08075513	580.5486339	0.233616406	0.224059665	0.134337779	0.176528046	0.183088763	0.048369341	78	65	24	85	95	43
Creb3	65.82335713	0	0	0	0	16.02955138	81.85290851	0.80416638	0	0	0	0	0.19583362	57	33	14	35	36	30
Csda	0	0	0	0	0	43.53931409	43.53931409	0	0	0	0	0	1	28	25	5	28	21	48
Csde1	48.6039572	26.19254436	61.31465461	129.0449832	57.85979543	109.6062078	432.6221426	0.112347364	0.060543698	0.141727962	0.298285664	0.133742104	0.253353208	65	59	24	101	92	53
Ctcf	0	0	0	0	0	29.99167243	29.99167243	0	0	0	0	0	1	30	18	11	36	37	36
Cxxc4	2.50500324	6.382711681	20.23260953	0	0	0	29.12032445	0.086022504	0.219184085	0.69479341	0	0	0	49	48	25	2	39	18
Dbp	0	0	0	0	0	0	0	NA	NA	NA	NA	NA	NA	16	10	7	0	11	1
Dmtf1	0	0	0	0	0	0	0	NA	NA	NA	NA	NA	NA	25	16	11	23	30	18
E4f1	0	0	0	0	0	0	0	NA	NA	NA	NA	NA	NA	7	11	9	10	13	1
Ehf	0	0	0	0	0	0	0	NA	NA	NA	NA	NA	NA	1	3	5	7	0	20
Elf1	0	0	0	0	0	0	0	NA	NA	NA	NA	NA	NA	27	26	6	12	27	22
Ets2	0	0	0	0	0	0	0	NA	NA	NA	NA	NA	NA	42	27	13	27	53	24
Etv1	0	42.5087629	14.58473097	0	0	0	57.09349387	0	0.744546533	0.255453467	0	0	0	18	58	20	12	50	14
Fev	12.49891119	57.49199151	0	0	112.7743821	0	182.7652848	0.068387775	0.314567351	0	0	0.617044874	0	52	49	12	1	72	0
Fos	265.8359254	515.5835955	692.8488748	264.4248693	710.3943738	119.5304074	2568.618046	0.103493754	0.200724119	0.269736046	0.10294441	0.276566761	0.046534909	77	63	26	85	103	45
Fosb	1.075363291	0	20.27345022	0	0	0	21.34881352	0.050371103	0	0.949628897	0	0	0	47	26	16	34	38	23
Foxa2	0	1.233282261	40.03539044	0	77.94699938	0	119.2156721	0	0.010344968	0.335823216	0	0.653831816	0	42	43	23	50	79	21
Foxa3	0	0	0	0	0	0	0	NA	NA	NA	NA	NA	NA	10	9	9	40	23	24
Foxo1	11.08449686	0	30.78508992	0	0	0	41.86958678	0.264738626	0	0.735261374	0	0	0	50	31	18	17	50	13
Gabpa	0	0	0	0	0	0	0	NA	NA	NA	NA	NA	NA	21	19	8	13	12	15
Gata4	0	0	0	0	0	20.57903535	20.57903535	0	0	0	0	0	1	2	2	2	0	0	39
Gata6	0	0	0	0	0	0	0	NA	NA	NA	NA	NA	NA	20	25	7	37	47	21
Gopc	0	0	0	0	0	0	0	NA	NA	NA	NA	NA	NA	21	14	5	13	21	11
Gzf1	0	0	0	0	0	0	0	NA	NA	NA	NA	NA	NA	6	7	5	12	11	19
Hbp1	10.3031676	71.55623673	52.23379607	85.35920368	92.75839329	8.931199782	321.1419971	0.032082903	0.22281806	0.162650156	0.265798944	0.288839187	0.02781075	54	51	20	74	77	29
Hes1	0	0	0	0	0	55.66884102	55.66884102	0	0	0	0	0	1	3	6	1	20	2	46
Hes6	0	0	0	349.3099287	94.45205076	43.73816583	487.5001452	0	0	0	0.716532973	0.193747739	0.089719288	39	20	13	98	75	39
Hhex	0	0	902.2171274	0	0	0	902.2171274	0	0	1	0	0	0	3	12	31	16	28	16
Hinfp	0	0	0	0	0	0	0	NA	NA	NA	NA	NA	NA	1	6	0	4	6	11
Hmga2	0	0	0	0	0	22.7161425	22.7161425	0	0	0	0	0	1	12	13	3	16	19	45
Hmgb1	119.0255647	100.3954234	111.3374103	196.2827748	115.1505541	286.9070084	929.0987357	0.128108628	0.108056786	0.119833777	0.211261481	0.123937908	0.308801419	89	75	28	110	117	54
Hmgb2	0	0	0	21.97144221	0	119.7066685	141.6781107	0	0	0	0.155080006	0	0.844919994	39	27	7	77	54	51
Hmgb3	0	0	0	5.706576124	0	17.66812069	23.37469681	0	0	0	0.244134765	0	0.755865235	11	14	13	60	20	36
Hnf1b	0	0	0	0	0	0	0	NA	NA	NA	NA	NA	NA	19	17	4	27	34	14
Hopx	0.433541371	0	0	0	0	0	0.433541371	1	0	0	0	0	0	45	10	7	6	8	5
Hsf1	0	0	0	0	0	0	0	NA	NA	NA	NA	NA	NA	33	24	7	19	35	17
Id1	0	0	0	0	0	0	0	NA	NA	NA	NA	NA	NA	0	4	1	15	2	25
Id2	0	2.870801679	13.54209528	0	0	137.4483023	153.8611992	0	0.018658386	0.088015012	0	0	0.893326602	19	40	16	31	44	49
Id3	0	0	0	0	0	42.29665736	42.29665736	0	0	0	0	0	1	3	7	0	4	7	32
Ikzf4	0	0	0	0	0	0	0	NA	NA	NA	NA	NA	NA	4	8	5	0	6	0
Irx2	0	0	0	0	0	0	0	NA	NA	NA	NA	NA	NA	5	34	3	0	11	0
Isl1	207.8745055	913.74737	971.6894436	0	18.35618482	0	2111.667504	0.098440926	0.432713658	0.460152672	0	0.008692744	0	82	73	31	8	67	2
Jazf1	0	1.225459166	0	0	0	0	1.225459166	0	1	0	0	0	0	37	39	12	4	38	2
Klf10	0	0	2.920994679	14.01393617	4.802554997	0	21.73748585	0	0	0.134375921	0.644689835	0.220934244	0	41	23	16	61	70	20
Klf11	0	0	0	0	0	0	0	NA	NA	NA	NA	NA	NA	20	15	9	22	37	7
Klf7	0	0	0	0	0	0	0	NA	NA	NA	NA	NA	NA	12	9	6	6	18	1
Lass5	0	0	0	0	0	0	0	NA	NA	NA	NA	NA	NA	30	17	8	14	34	19
Lass6	0	0	0	0	0	0	0	NA	NA	NA	NA	NA	NA	26	24	8	10	30	15
Mafb	172.5629198	4.693741751	0	0	0	0	177.2566616	0.973520083	0.026479917	0	0	0	0	77	45	12	7	41	0
Mafg	0	0	0	0	0	0	0	NA	NA	NA	NA	NA	NA	33	15	4	6	24	5
Mbd2	0	0	0	0	0	1.204098442	1.204098442	0	0	0	0	0	1	37	33	12	11	20	30
Mbd6	0	0	0	0	0	0	0	NA	NA	NA	NA	NA	NA	27	16	12	18	35	15
Mecom	0	0	0	0	0	19.31047313	19.31047313	0	0	0	0	0	1	0	2	0	0	4	34
Meis1	0	0	0	0	0	26.14918673	26.14918673	0	0	0	0	0	1	16	7	4	34	25	37
Meis2	115.6846434	197.9545555	104.8514208	0	3.50088643	0	421.9915061	0.274139744	0.469096066	0.248468084	0	0.008296106	0	78	71	24	30	63	25
Mlx	0.331617278	0	0	0	0	0	0.331617278	1	0	0	0	0	0	45	20	11	34	20	23
Mlxipl	147.7899927	42.16819921	143.2511929	0	17.3881143	0	350.5974991	0.421537498	0.120275242	0.408591599	0	0.04959566	0	86	50	22	30	75	4
Mta3	0	0	0	0	0	0	0	NA	NA	NA	NA	NA	NA	23	15	10	8	20	23
Mterfd3	0	0	0	0	0	0	0	NA	NA	NA	NA	NA	NA	9	5	4	14	13	5
Mxd1	0	0	0	0	0	0	0	NA	NA	NA	NA	NA	NA	16	13	6	44	42	5
Mxi1	0	0	0	0	0	0	0	NA	NA	NA	NA	NA	NA	13	19	9	48	33	11
Myc	0	0	0	0	0	24.20260523	24.20260523	0	0	0	0	0	1	0	5	0	4	0	33
Mycl1	0	0	0	0	0	0	0	NA	NA	NA	NA	NA	NA	5	9	1	38	22	2
Myt1	0	0	0	10.58642412	56.28032193	0	66.86674605	0	0	0	0.15832121	0.84167879	0	41	31	12	67	93	1
Myt1l	0	0	0	0	0	0	0	NA	NA	NA	NA	NA	NA	16	6	2	0	2	0
Ncoa1	3.986319096	0	0	0	0	0	3.986319096	1	0	0	0	0	0	49	26	14	23	31	21
Ncor2	0	0	0.493345165	30.95064455	0.609728889	2.006865434	34.06058404	0	0	0.014484343	0.908693888	0.017901305	0.058920465	41	31	16	75	62	30
Neurod1	186.2580143	163.2981725	10.555093	116.2223292	462.8783635	0	939.2119725	0.198313075	0.173867218	0.011238244	0.123744514	0.49283695	0	88	69	20	73	118	2
Neurod2	0	0	0	4.327754421	0	0	4.327754421	0	0	0	1	0	0	0	0	1	65	31	0
Neurog3	0	0	0	2118.675559	285.7697837	0	2404.445342	0	0	0	0.881149395	0.118850605	0	7	17	10	104	89	2
Nfat5	1.029016927	0.754110734	1.435508556	0	0	0	3.218636217	0.319705881	0.234295112	0.445999007	0	0	0	52	42	18	19	48	17
Nfatc1	0	0	0	0	0	5.775246312	5.775246312	0	0	0	0	0	1	15	11	1	26	13	36
Nfatc2	0	0	0	0	0	0	0	NA	NA	NA	NA	NA	NA	18	26	6	26	47	17
Nfe2l1	0	0	0.919664069	0	0	0	0.919664069	0	0	1	0	0	0	37	24	17	25	36	15
Nfib	0	0	0	0	0	63.42343443	63.42343443	0	0	0	0	0	1	5	19	9	43	28	49
Nfix	0	0	0	0	0	0	0	NA	NA	NA	NA	NA	NA	6	1	1	43	9	6
Nfkb1	0	0	0	0	0	0	0	NA	NA	NA	NA	NA	NA	22	10	2	0	7	8
Nhlh1	0	0	0	0	0	0	0	NA	NA	NA	NA	NA	NA	0	0	0	26	18	0
Nkx2-2	31.43045248	25.33172802	8.276976625	131.4612499	69.63491844	0	266.1353254	0.118099514	0.095183636	0.031100631	0.493963925	0.261652294	0	77	59	20	104	110	23
Nkx6-1	34.49294401	0	0	6.992297129	10.01364269	0	51.49888383	0.669780419	0	0	0.135775702	0.194443878	0	82	26	3	72	78	12
Nr2f6	0	0	0	0	0	23.16725663	23.16725663	0	0	0	0	0	1	21	7	7	23	21	39
Nr3c1	0	0	0	0	0	10.97415826	10.97415826	0	0	0	0	0	1	42	20	9	10	22	37
Ovol2	0	0	0	0	0	0	0	NA	NA	NA	NA	NA	NA	21	4	0	19	12	3
Pax4	0	0	0	444.7119204	228.7975317	0	673.5094521	0	0	0	0.660290541	0.339709459	0	14	10	5	79	87	0
Pax6	167.6896119	278.7136579	226.6135571	0	146.9473115	0	819.9641383	0.204508471	0.33990957	0.276370083	0	0.179211876	0	88	77	29	11	101	2
Pbx1	0	7.876792285	0	6.992297129	6.677821744	0.472698845	22.01961	0	0.357717157	0	0.317548636	0.303267031	0.021467176	34	47	13	63	71	27
Pdx1	42.24482254	0	36.71142142	0	0	2.36932641	81.32557038	0.519453136	0	0.451413021	0	0	0.029133843	69	17	19	14	40	28
Plagl1	0	0	0	0	0	0	0	NA	NA	NA	NA	NA	NA	5	6	0	10	8	25
Pou3f4	0	0	0	0	0	0	0	NA	NA	NA	NA	NA	NA	2	25	0	5	34	0
Prox1	0	0	13.9253532	2.104957467	0	0	16.03031067	0	0	0.868688916	0.131311084	0	0	16	30	19	58	48	15
Ptf1a	0	0	0	0	0	49.5604626	49.5604626	0	0	0	0	0	1	0	0	0	0	0	42
Rbpjl	0	0	0	0	0	111.7239794	111.7239794	0	0	0	0	0	1	0	1	0	0	0	42
Rcor1	0	0	0	0	0	0	0	NA	NA	NA	NA	NA	NA	17	17	5	24	18	13
Rcor3	0	0	0	0	0	0	0	NA	NA	NA	NA	NA	NA	25	12	7	2	29	7
Rela	0	0	0	0	0	5.969510753	5.969510753	0	0	0	0	0	1	14	14	7	26	25	32
Rere	5.104714596	1.936732581	27.60720323	0	1.225432531	3.829238274	39.70332121	0.128571476	0.048780115	0.695337377	0	0.030864736	0.096446296	54	41	22	46	69	35
Rfx2	0	0	0	0	0	0	0	NA	NA	NA	NA	NA	NA	12	14	7	4	32	1
Rfx6	43.65418462	0	28.72104097	108.900416	266.9520052	0	448.2276468	0.097392887	0	0.064076906	0.242957829	0.595572377	0	65	33	23	81	104	1
Rlf	0	0	0	0	0	0	0	NA	NA	NA	NA	NA	NA	9	10	4	18	12	18
Smad3	0	0	0	0	0	1.844181088	1.844181088	0	0	0	0	0	1	6	6	1	0	1	29
Smarca1	0	32.65963451	0	0	0	0	32.65963451	0	1	0	0	0	0	27	47	11	12	36	18
Smarca5	0.618435484	1.233282261	6.280694773	16.13324083	11.81850372	68.04527792	104.129435	0.005939103	0.011843743	0.060316228	0.154934489	0.113498203	0.653468233	46	41	18	72	78	51
Smarcc1	0	0	0	0	1.166962143	28.86830662	30.03526876	0	0	0	0	0.038853061	0.961146939	24	21	10	53	61	42
Smarce1	31.15727434	25.09635155	10.73102365	112.8611679	45.72966669	36.6005302	262.1760143	0.118841056	0.095723293	0.040930608	0.430478616	0.174423533	0.139602893	68	54	22	105	96	51
Sox4	0	0	0	11.3857924	0	0	11.3857924	0	0	0	1	0	0	22	17	11	71	56	25
Sox9	0	0	16.7895527	8.951921337	4.833581975	24.21258604	54.78764205	0	0	0.306447806	0.163393076	0.088223946	0.441935172	38	33	27	75	79	41
Spdef	0	0	0	0	0	0	0	NA	NA	NA	NA	NA	NA	0	1	0	3	2	24
Ssrp1	0	0	0	0	0	86.85264748	86.85264748	0	0	0	0	0	1	36	25	14	43	45	50
St18	5.28930214	0	17.64910345	0	54.69404122	0	77.6324468	0.068132622	0	0.227341842	0	0.704525536	0	47	34	18	19	92	1
Stat3	4.334360027	0	0	0	3.713508377	0	8.047868404	0.538572428	0	0	0	0.461427572	0	51	33	13	31	65	8
Tada2a	0	0	0	0	0	0	0	NA	NA	NA	NA	NA	NA	13	15	5	14	6	20
Tbpl1	0	0	0	0	0	0	0	NA	NA	NA	NA	NA	NA	25	28	13	38	41	18
Tcf3	0	0	0	0	0	0	0	NA	NA	NA	NA	NA	NA	22	15	11	50	34	23
Tcf7l2	0	0	0	19.92929749	11.90891256	48.45591022	80.29412027	0	0	0	0.248203697	0.148316122	0.603480181	33	25	14	69	70	47
Tead2	0	0	0	25.55707053	0	16.14353199	41.70060252	0	0	0	0.612870534	0	0.387129466	2	5	2	79	24	40
Terf1	0	0	0	0	0	0	0	NA	NA	NA	NA	NA	NA	12	6	3	18	30	25
Tfcp2	0	0	0	0	0	0	0	NA	NA	NA	NA	NA	NA	19	16	5	9	22	5
Tfdp1	0	0	0	0	0	59.54607765	59.54607765	0	0	0	0	0	1	30	19	7	43	38	49
Tfe3	0	0	0	0	0	0	0	NA	NA	NA	NA	NA	NA	24	14	6	10	14	8
Tgif1	0	0	0	0	0	0	0	NA	NA	NA	NA	NA	NA	0	2	1	12	8	17
Tox3	62.19096578	37.88271356	10.63657825	207.0828643	189.6764247	0	507.4695466	0.122551129	0.074650221	0.020960033	0.40806954	0.373769078	0	73	51	19	101	108	7
Trerf1	0	0	0	0	0	0	0	NA	NA	NA	NA	NA	NA	15	25	7	1	24	5
Tshz1	12.31488443	0	6.829766057	0	0	0	19.14465049	0.643254597	0	0.356745403	0	0	0	57	33	19	9	25	14
Tshz2	0	0	0	0	0	0	0	NA	NA	NA	NA	NA	NA	14	20	13	14	22	3
Usf1	0	0	0	0	0	0	0	NA	NA	NA	NA	NA	NA	12	15	8	27	26	15
Vdr	0	0	0	0	0	0	0	NA	NA	NA	NA	NA	NA	36	25	7	1	52	1
Vtn	0	0	0	0	0	55.91128286	55.91128286	0	0	0	0	0	1	0	0	0	0	0	34
Xbp1	134.9681674	54.82695657	152.2151668	0	0	497.472518	839.4828088	0.16077538	0.065310398	0.181320171	0	0	0.592594051	76	54	21	51	47	53
Zbtb20	2.581723634	0	73.87223086	0	0	0	76.45395449	0.033768347	0	0.966231653	0	0	0	46	35	25	24	38	3
Zbtb34	0	0	0	0	0	0	0	NA	NA	NA	NA	NA	NA	8	5	1	1	10	4
Zbtb4	0	0	0	0	0	0	0	NA	NA	NA	NA	NA	NA	11	15	3	2	8	2
Zbtb43	0	0	0	0	0	0	0	NA	NA	NA	NA	NA	NA	12	9	7	12	9	7
Zbtb9	0	0	0	0	0	0	0	NA	NA	NA	NA	NA	NA	7	9	3	6	8	5
Zfat	0	0	0	0	0	0	0	NA	NA	NA	NA	NA	NA	15	8	0	2	6	4
Zfhx2	2.295790021	0	33.01669679	0	0	0	35.31248681	0.065013547	0	0.934986453	0	0	0	46	29	18	12	36	7
Znf512b	7.399291085	8.71710311	0	0	0	0	16.11639419	0.459115792	0.540884208	0	0	0	0	56	45	14	24	53	22
