## Supplementary Table 6 for "Single-cell Transcriptome and Accessible Chromatin Dynamics During Endocrine Pancreas Development"

SampleID	Genotype	CellType	Sorted population
ATAC_1	Neurog3eGFP/eGFP	Neurog3 null	CD133+GFP+
ATAC_2	Neurog3eGFP/+	Duct	CD133-GFP-
ATAC_3	Neurog3eGFP/eGFP	Neurog3 null	CD133+GFP+
ATAC_4	Neurog3eGFP/eGFP	Duct	CD133-GFP-
ATAC_5	Neurog3eGFP/+	Neurog3	CD133+GFP+
ATAC_6	Neurog3eGFP/+	Duct	CD133-GFP-
ATAC_7	Neurog3eGFP/+	Endocrine	CD133+GFP-
ATAC_8	Neurog3eGFP/eGFP	Neurog3 null	CD133+GFP+
ATAC_9	Neurog3eGFP/eGFP	Duct	CD133-GFP-
ATAC_10	Neurog3eGFP/+	Neurog3	CD133+GFP+
ATAC_11	Neurog3eGFP/+	Duct	CD133-GFP-
ATAC_12	Neurog3eGFP/+	Endocrine	CD133+GFP-
ATAC_13	Tg-Neurog3	Neurog3	CD133+GFP+
ATAC_14	Tg-Neurog3	Endocrine	CD133+GFP-
ATAC_15	Tg-Neurog3	Neurog3	CD133+GFP+
