## Supplementary Table 9 for "Single-cell Transcriptome and Accessible Chromatin Dynamics During Endocrine Pancreas Development"

	AvgGeneExpr_duct	SumGeneExpr_duct	NumCellsExpr_duct	AvgGeneExpr_prog	SumGeneExpr_prog	NumCellsExpr_prog	AvgGeneExpr_endo	SumGeneExpr_endo	NumCellsExpr_endo
Ahctf1	71.53074651	3791.129565	38	76.51675746	17751.88773	92	42.98528647	8425.116149	66
Arntl	6.713238449	355.8016378	7	3.977694938	922.8252257	11	11.56694997	2267.122194	17
Arntl2	0	0	0	0.068264467	15.83735627	1	0.893351693	175.0969319	4
Ascl1	0	0	0	0.019639655	4.556399847	1	0.708024337	138.7727701	2
Ascl2	9.703075301	514.262991	10	0	0	0	0	0	0
Ascl3	0	0	0	0	0	0	0	0	0
Ascl4	0.020857715	1.105458913	1	0.11358828	26.35248095	2	0.190305798	37.2999364	2
Atoh1	0	0	0	0	0	0	0	0	0
Atoh7	0	0	0	0.686521791	159.2730556	1	0.445426253	87.30354556	1
Atoh8	8.037321522	425.9780407	9	3.718587206	862.7122319	6	0	0	0
Bbx	15.70641051	832.4397569	20	14.84688771	3444.47795	45	38.9348673	7631.233991	72
Bhlha15	73.90421912	3916.923613	41	0.989413994	229.5440466	2	10.28564952	2015.987307	18
Bhlha9	0	0	0	0	0	0	0	0	0
Bhlhe22	0	0	0	0	0	0	0	0	0
Bhlhe23	0	0	0	5.868748142	1361.549569	7	0	0	0
Bhlhe40	4.971344098	263.4812372	7	0.765929562	177.6956583	3	0.190671768	37.37166647	1
Bhlhe41	0	0	0	0.45124028	104.6877449	2	0.057183046	11.20787702	2
Cebpa	4.042940619	214.2758528	7	0.848038069	196.744832	3	0.943820916	184.9888995	4
Cebpb	4.549708618	241.1345567	15	7.966932036	1848.328232	30	8.749899351	1714.980273	28
Cebpd	8.918418772	472.6761949	7	18.71238347	4341.272966	39	10.65549011	2088.476062	24
Cebpe	0	0	0	0	0	0	0	0	0
Cebpg	9.431576231	499.8735402	15	7.101395469	1647.523749	29	10.54879522	2067.563863	33
Cebpz	30.41728505	1612.116108	40	14.39112494	3338.740987	57	16.38805221	3212.058233	55
Dbx1	0	0	0	0	0	0	0	0	0
Dbx2	0	0	0	0	0	0	0.549812245	107.7632	1
Dlx1	0	0	0	0	0	0	0	0	0
Dlx2	0	0	0	0	0	0	0	0	0
Dlx3	0	0	0	0	0	0	0	0	0
Dlx4	0	0	0	0	0	0	0	0	0
Dlx5	0	0	0	0	0	0	0	0	0
Dlx6	0	0	0	0	0	0	0	0	0
Elf1	14.83103185	786.0446879	22	13.17494319	3056.58682	41	26.51977959	5197.876799	60
Elf2	12.50069268	662.536712	23	9.954732302	2309.497894	34	8.813568647	1727.459455	33
Elf3	43.67342236	2314.691385	29	67.9715083	15769.38993	58	39.66635726	7774.606023	54
Elf4	19.84461362	1051.764522	24	17.84529405	4140.108219	26	12.27575896	2406.048755	23
Elf5	0.576009606	30.5285091	5	0.717394224	166.43546	2	0	0	0
Elk1	3.842352415	203.644678	3	3.959441573	918.590445	17	3.504136173	686.81069	8
Elk3	0.917098302	48.60621	1	2.970569292	689.1720758	8	0.994843214	194.98927	4
Elk4	0.370709283	19.647592	3	1.330156543	308.596318	8	3.02671575	593.236287	14
Erf	7.721980811	409.264983	16	9.05458075	2100.662734	29	4.78903191	938.6502543	17
Erg	0	0	0	0	0	0	0	0	0
Esrra	1.087427358	57.63365	2	0.896831581	208.0649267	14	1.980253635	388.1297125	8
Esrrb	0.053274509	2.823549	1	0	0	0	1.052522449	206.2944	1
Esrrg	6.155837566	326.259391	12	1.063916681	246.82867	3	1.587685487	311.1863555	7
Ets1	1.462399172	77.5071561	5	0.169740932	39.3798963	4	0	0	0
Ets2	18.79520868	996.1460603	24	30.6395402	7108.373327	82	32.39716422	6349.844188	83
Etv1	8.404323189	445.429129	14	26.81118432	6220.194763	64	53.60428421	10506.4397	95
Etv2	0	0	0	0	0	0	0.082609847	16.19153	1
Etv3	5.650005774	299.450306	8	6.633265569	1538.917612	13	6.180493179	1211.376663	18
Etv4	0.023772792	1.259958	1	0	0	0	0.04669075	9.151387	1
Etv5	8.309506147	440.4038258	12	7.92953956	1839.653178	15	8.937847991	1751.818206	21
Etv6	23.81572551	1262.233452	19	7.406002786	1718.192646	22	9.963930857	1952.930448	19
Fev	0	0	0	177.0632801	41078.68098	74	96.31076452	18876.90985	112
Fli1	0	0	0	1.190876121	276.28326	2	0	0	0
Gabpa	15.14247992	802.551436	15	9.502721849	2204.631469	27	18.84527014	3693.672947	49
Gata1	0	0	0	0	0	0	0	0	0
Gata2	0	0	0	0	0	0	0	0	0
Gata3	0	0	0	0	0	0	0	0	0
Gata4	42.51185564	2253.128349	38	0.250066336	58.01539	1	2.99405599	586.834974	7
Gata5	0	0	0	0.528214655	122.5458	1	0	0	0
Gata6	14.65737754	776.8410095	21	44.64394424	10357.39506	86	22.31696216	4374.124584	53
Grhl1	0	0	0	1.415790172	328.46332	2	1.74817426	342.642155	6
Grhl2	10.72010689	568.1656653	22	3.276963647	760.255566	8	1.42189527	278.691473	3
Grhl3	0.606481509	32.14352	1	0.430316591	99.8334491	2	1.277515663	250.39307	2
Hes1	95.16018972	5043.490055	45	30.36490594	7044.658178	24	11.3192601	2218.57498	11
Hes2	0	0	0	0	0	0	0	0	0
Hes3	0	0	0	0	0	0	0	0	0
Hes5	0	0	0	0.35987375	83.49071	2	0	0	0
Hes6	50.38086008	2670.185584	38	324.3334603	75245.3628	173	53.01476515	10390.89397	73
Hes7	0.876730868	46.466736	4	0.490352155	113.7617	2	0	0	0
Hesx1	0	0	0	0	0	0	0	0	0
Hnf1a	6.038688585	320.050495	7	6.023850578	1397.533334	14	4.820734157	944.8638947	21
Hnf1b	16.12633085	854.695535	14	41.23662122	9566.896122	63	18.05049937	3537.897877	41
Homez	9.870874358	523.156341	10	9.582121177	2223.052113	15	16.3068742	3196.147343	22
Hoxa1	0	0	0	0	0	0	0	0	0
Hoxa10	0	0	0	0	0	0	0	0	0
Hoxa11	0	0	0	0	0	0	0	0	0
Hoxa11as	0	0	0	0	0	0	0	0	0
Hoxa13	0	0	0	0	0	0	0	0	0
Hoxa2	0	0	0	0	0	0	0	0	0
Hoxa3	0	0	0	0.364852414	84.64576	1	0	0	0
Hoxa4	0	0	0	1.139322371	264.32279	2	0.093886173	18.40169	1
Hoxa5	0	0	0	0	0	0	0	0	0
Hoxa6	0	0	0	0	0	0	0	0	0
Hoxa7	0	0	0	0	0	0	0	0	0
Hoxa9	0	0	0	0	0	0	0	0	0
Hsfy2	0	0	0	0	0	0	0	0	0
Isl1	3.780924028	200.3889735	2	306.7219733	71159.49781	76	700.4221861	137282.7485	184
Isl2	0	0	0	0	0	0	0	0	0
Lhx1	0	0	0	11.35136146	2633.515858	54	5.051941032	990.1804422	27
Lhx2	0	0	0	0	0	0	0	0	0
Lhx3	0	0	0	0	0	0	0	0	0
Lhx4	0	0	0	0	0	0	0	0	0
Lhx5	0	0	0	0	0	0	0	0	0
Lhx6	0	0	0	0.478217672	110.9465	1	0.08331	16.32876	1
Lhx8	0	0	0	0	0	0	0	0	0
Lhx9	0	0	0	0	0	0	0	0	0
Lmx1a	0	0	0	0.993707909	230.540235	3	0	0	0
Lmx1b	0	0	0	1.326227141	307.6846966	9	0	0	0
Meox1	0	0	0	0.207827328	48.21594	1	7.505570418	1471.091802	17
Meox2	0	0	0	0	0	0	0	0	0
Mlx	25.74961536	1364.729614	23	42.94054686	9962.206872	56	60.7197732	11901.07555	76
Mlxip	41.85086725	2218.095964	32	34.65698121	8040.419642	55	42.04506387	8240.832519	56
Mlxipl	3.635241887	192.66782	4	87.89485057	20391.60533	106	185.7011957	36397.43436	156
Msc	0	0	0	0	0	0	0	0	0
Myt1	0.859378302	45.54705	1	114.8710542	26650.08458	160	34.91264602	6842.87862	85
Myt1l	0	0	0	1.817681815	421.702181	3	10.32272795	2023.254679	25
Neurod1	0.311474679	16.508158	2	394.8975157	91616.22364	191	220.423629	43203.03129	175
Neurod2	0	0	0	22.03238563	5111.513466	97	0.06336602	12.41974	1
Neurod4	0	0	0	0	0	0	0	0	0
Neurod6	0	0	0	0	0	0	0	0	0
Neurog1	0	0	0	0	0	0	0	0	0
Neurog2	0	0	0	0	0	0	0	0	0
Neurog3	9.219644396	488.641153	2	1666.090074	386532.8972	193	20.1888944	3957.023303	35
Nfix	3.320826396	176.003799	6	23.51554827	5455.607198	54	1.492915884	292.6115132	9
Noto	0	0	0	0	0	0	0	0	0
Nr0b1	0	0	0	0	0	0	0	0	0
Nr0b2	26.62854334	1411.312797	22	2.47516	574.23712	3	1.129940255	221.46829	3
Nr1d1	1.823409204	96.6406878	12	4.491016977	1041.915939	14	4.882857823	957.0401333	22
Nr1d2	7.689057283	407.520036	10	6.510809026	1510.507694	11	9.253978552	1813.779796	23
Nr1h2	18.85773422	999.4599137	25	21.35556118	4954.490194	52	11.17043227	2189.404725	30
Nr1h3	1.264101321	66.99737	1	1.004976293	233.1545	1	1.205431224	236.26452	4
Nr1h4	9.920195585	525.770366	11	0.912038362	211.5929	1	7.003793714	1372.743568	12
Nr1h5	0	0	0	0	0	0	0	0	0
Nr1i2	1.167153396	61.85913	1	1.019298491	236.47725	2	0.391855051	76.80359	1
Nr1i3	0	0	0	0	0	0	0	0	0
Nr2c1	9.967005094	528.25127	8	12.59242464	2921.442517	24	7.488617444	1467.769019	17
Nr2c2	3.928839509	208.228494	15	8.248298198	1913.605182	34	14.70801395	2882.770735	40
Nr2c2ap	3.859884774	204.573893	21	2.438440384	565.718169	22	4.521518211	886.2175693	30
Nr2e1	0	0	0	0	0	0	0	0	0
Nr2e3	0	0	0	0	0	0	0	0	0
Nr2f1	0	0	0	0	0	0	0	0	0
Nr2f2	0.109574075	5.807426	1	2.380294793	552.228392	11	0.562720408	110.2931999	8
Nr2f6	40.42380902	2142.461878	38	23.67843136	5493.396076	46	15.65567525	3068.512349	36
Nr3c1	41.0649603	2176.442896	36	17.1554303	3980.05983	34	47.45531228	9301.241207	72
Nr3c2	0	0	0	0	0	0	1.010227041	198.0045	2
Nr4a1	5.515911132	292.34329	5	38.60607753	8956.609988	52	25.75250938	5047.491838	34
Nr4a2	1.752799981	92.898399	6	2.129641444	494.076815	10	2.532647469	496.398904	9
Nr4a3	0	0	0	0.244430701	56.7079226	2	0	0	0
Nr5a1	0	0	0	0	0	0	0	0	0
Nr5a2	28.58915872	1515.225412	40	1.3512005	313.4785159	9	0.695800723	136.3769417	6
Nr6a1	4.013637698	212.722798	4	14.60135692	3387.514805	32	7.457209588	1461.613079	23
Olig1	0	0	0	0.285105392	66.1444509	2	0	0	0
Olig2	0	0	0	0	0	0	0	0	0
Olig3	0	0	0	0	0	0	0	0	0
Onecut1	7.024385057	372.292408	13	0.240234957	55.73451	3	0	0	0
Onecut2	0.407105283	21.57658	1	9.194556363	2133.137076	18	12.92215362	2532.74211	25
Onecut3	0	0	0	0	0	0	0	0	0
Rarb	0	0	0	0.533397543	123.74823	2	0	0	0
Rreb1	26.55215085	1407.263995	31	10.66924109	2475.263933	40	12.15081609	2381.559954	49
Six1	0	0	0	0	0	0	0	0	0
Six2	0	0	0	0	0	0	0	0	0
Six3	0	0	0	0	0	0	0	0	0
Six4	1.325822217	70.2685775	5	3.126802414	725.41816	7	6.737254107	1320.501805	18
Six5	6.637251342	351.7743211	10	0.965203319	223.92717	2	1.699519345	333.1057917	11
Six6	0	0	0	0	0	0	0	0	0
Sp1	18.43298403	976.9481535	30	19.09909333	4430.989653	43	22.86087137	4480.730789	59
Sp100	0	0	0	1.635411638	379.4155	2	0	0	0
Sp110	0	0	0	0.193662603	44.929724	4	0.010156875	1.9907475	2
Sp140	0.289042698	15.319263	2	0.72745356	168.769226	15	0.669961036	131.312363	13
Sp2	2.709612025	143.6094373	9	4.252027353	986.470346	22	4.10188584	803.9696247	23
Sp3	24.61152673	1304.410917	24	23.04536775	5346.525319	74	30.44267251	5966.763811	69
Sp4	4.793833642	254.073183	4	4.890697547	1134.641831	13	12.26782477	2404.493655	24
Sp5	1.178098491	62.43922	2	0	0	0	0	0	0
Sp6	0	0	0	0	0	0	0	0	0
Sp7	0	0	0	0	0	0	0	0	0
Sp8	0	0	0	0	0	0	0	0	0
Sp9	0	0	0	0	0	0	0	0	0
Srebf1	45.63603757	2418.709991	34	22.36296257	5188.207317	55	21.27618621	4170.132498	57
Srebf2	11.85678851	628.409791	22	11.31994019	2626.226124	35	23.70927144	4647.017202	47
Tcf12	16.92984925	897.28201	24	38.71975928	8982.984152	60	30.30598066	5939.97221	52
Tcf15	1.524890977	80.8192218	8	2.528371849	586.582269	7	1.409671582	276.29563	4
Tcf19	45.42723392	2407.643398	24	2.033104353	471.68021	3	1.636826837	320.81806	2
Tcf20	14.79556762	784.165084	27	28.87380394	6698.722514	115	19.84232205	3889.095122	91
Tcf21	0	0	0	0	0	0	0	0	0
Tcf23	0	0	0	0	0	0	0	0	0
Tcf25	69.91150683	3705.309862	44	133.6670013	31010.74431	138	153.5464672	30095.10757	143
Tcf3	22.50479015	1192.753878	23	36.66007147	8505.136582	86	14.34280339	2811.189465	49
Tcf4	13.06510071	692.4503374	30	14.11949693	3275.723287	65	8.307740408	1628.31712	55
Tcf7	2.478876981	131.38048	4	0.034918853	8.101174	2	0	0	0
Tcf7l1	5.970010515	316.4105573	15	1.858907841	431.2666191	11	4.366370851	855.8086867	12
Tcf7l2	60.70156162	3217.182766	46	69.47194132	16117.49039	139	25.85612326	5067.80016	73
Tcfl5	0	0	0	0.010557575	2.4493575	2	0	0	0
Tead1	16.45622247	872.179791	25	14.40011071	3340.825684	47	13.19840303	2586.886994	43
Tead2	26.96165385	1428.967654	39	44.2103844	10256.80918	104	4.370819765	856.680674	10
Tead3	0.893905094	47.37697	10	1.113337599	258.294323	10	0.821568505	161.027427	4
Tead4	1.432603038	75.927961	2	0	0	0	0	0	0
Tlx1	0	0	0	0	0	0	0	0	0
Tlx2	0	0	0	0	0	0	0	0	0
Tlx3	0	0	0	0	0	0	0	0	0
Twist1	0	0	0	0	0	0	0	0	0
Twist2	0	0	0	0	0	0	0	0	0
Twistnb	26.0620298	1381.287579	28	17.50052327	4060.121399	37	22.37366993	4385.239306	36
